# The Chaperone NASP Contributes to *De Novo* Deposition of the Centromeric Histone Variant CENH3 in *Arabidopsis* Early Embryogenesis

**DOI:** 10.1101/2023.10.05.560999

**Authors:** Hidenori Takeuchi, Shiori Nagahara, Tetsuya Higashiyama, Frédéric Berger

**Author notes:** Correspondence: Hidenori Takeuchi.

## Abstract

The centromere is an essential chromosome region where the kinetochore is formed to control equal chromosome distribution during cell division. The centromere-specific histone H3 variant CENH3 (also called CENP-A) is a prerequisite for the kinetochore formation. Since CENH3 evolves rapidly, associated factors, including histone chaperones mediating the deposition of CENH3 on the centromere, are thought to act through species-specific amino-acid sequences. The functions and interaction networks of CENH3 and histone chaperons have been well-characterized in animals and yeasts. However, molecular mechanisms involved in recognition and deposition of CENH3 are still unclear in plants. Here, we used a swapping strategy between domains of CENH3 of *Arabidopsis thaliana* and the liverwort *Marchantia polymorpha* to identify specific regions of CENH3 involved in targeting the centromeres and interacting with the general histone H3 chaperone, NASP (nuclear autoantigenic sperm protein). CENH3’s LoopN-α1 region was necessary and sufficient for the centromere targeting in cooperation with the α2 region and was involved in interaction with NASP in cooperation with αN, suggesting a species-specific CENH3 recognition. In addition, by generating an *Arabidopsis nasp* knockout mutant in the background of a fully fertile *GFP-CENH3*/*cenh3-1* line, we found that NASP was implicated for *de novo* CENH3 deposition after fertilization and thus for early embryo development. Our results imply that the NASP mediates the supply of CENH3 in the context of the rapidly evolving centromere identity in land plants.
