## Supplementary Table S1 for "The Chaperone NASP Contributes to *De Novo* Deposition of the Centromeric Histone Variant CENH3 in *Arabidopsis* Early Embryogenesis"

### Sheet: Sheet1
Supplementary Table S1 List of plasmids and primers used in this study.
related Figs	destination vector	cloning sites & method	name label in this study	gene ID / description	fragment	forward primer (5'->3')	reverse primer (5'->3')	derived sequence for PCR amplification	ID of resultant plasmid
-	pPZP211-p35SClo*1	EcoRI, Gibson Assembly	P2A-NLS-mCherry (PNC)	-	1	caggtggaggtggagaattcggttctggagctactaacttctctctcttgaagcaagcag & tctcttgaagcaagcaggagatgtggaagaaaaccctggtccaATGCAGCCTTCTCTTAAAC	actagtttaattaagCTACTTGTACAGCTCGTCCATG	plasmid containing NLS-mCherry sequence, ATGCAGCCTTCTCTTAAACGTATGAAAATTGAGCCATCTTCTCAACCTATGGTGAGCAAGGGCGAGGAGGATAACATGGCCATCATCAAGGAGTTCATGCGCTTCAAGGTGCACATGGAGGGCTCCGTGAACGGCCACGAGTTCGAGATCGAGGGCGAGGGCGAGGGCCGCCCCTACGAGGGCACCCAGACCGCCAAGCTGAAGGTGACCAAGGGTGGCCCCCTGCCCTTCGCCTGGGACATCCTGTCCCCTCAGTTCATGTACGGCTCCAAGGCCTACGTGAAGCACCCCGCCGACATCCCCGACTACTTGAAGCTGTCCTTCCCCGAGGGCTTCAAGTGGGAGCGCGTGATGAACT…	HTv929
Fig. 1, S3	HTv929 (pPZP211-p35SClo-PNC)	SalI/AscI, Gibson Assembly	H3.3	HTR8, AT5G10980	1	acgaccccctgcaggtcgacATGGCTCGTACCAAGCA	ctccacctccagaggcgcgcccAGCACGTTCTCCACGAATTC	A. thaliana pollen cDNA	HTv1304
			AtCENH3	HTR12, AT1G01370	1	acgaccccctgcaggtcgacATGGCGAGAACCAAGCATCG	ctccacctccagaggcgcgcccCCATGGTCTGCCTTTTCCTC	A. thaliana pollen cDNA	HTv930
			ZmCENH3	Zm00001d038533	1	acgaccccctgcaggtcgacATGGCTCGAAC	ctccacctccagaggcgcgcccCGCCCATCGACGACCG	synthesized DNA (codon optimized), ctgcaggtcgacATGGCTCGAACCAAACACCAGGCCGTAAGAAAGACTGCGGAGAAACCAAAGAAGAAGTTACAATTCGAGCGTAGTGGTGGTGCAAGCACGAGTGCGACCCCCGAAAGAGCTGCGGGCACTGGGGGTAGGGCGGCGTCTGGCGGTGATTCAGTAAAGAAGACAAAACCCAGGCATAGATGGCGTCCGGGGACTGTCGCTCTCAGAGAGATCAGGAAGTACCAAAAAAGCACTGAGCCCCTCATCCCCTTTGCCCCCTTTGTCAGAGTTGTGCGAGAGTTAACAAACTTCGTAACAAATGGGAAAGTAGAGAGGTACACCGCCGAAGCCCTATTAGCCTTGCAGGAGGCCGCAG…	HTv1306
			MpCENH3	Mapoly0089s0012	1	acgaccccctgcaggtcgacATGGCCAGAAGGAAAAC	ctccacctccagaggcgcgcccCTGATTAACACCACGAATG	M. polymorpha thalli cDNA	HTv931
			AtCENH3HAVL	AtCENH3/H3HAVL	1	acgaccccctgcaggtcgacATGGCGAGAACCAAGCATCG	agctaacaccgcgtgAGCTGTCCAACGATTG	HTv930	HTv1068
					2	cacgcggtgttaGCTCTTCAAGAGGCGGCAG	ctccacctccagaggcgcgcccCCATGGTCTGCCTTTTCCTC	HTv930
			123456	AtCENH3/MpαN	1	acgaccccctgcaggtcgacATGGCGAGAACCAAGCATCG	tttgtctgCTTTTGATAATGACGAATC	HTv1072	HTv1175
					2	atcaaaagCAGACAAACCTTCTTATTCC	ctccacctccagaggcgcgcccCCATGGTCTGCCTTTTCCTC	HTv930
			123456	AtCENH3/MpLoopNα1	1	acgaccccctgcaggtcgacATGGCGAGAACCAAGCATCG	tcgaatgtCTTCTGGAAATGGCGA	HTv930	HTv1073
					2	tccagaagACATTCGAACTGTTGTTAAG	atatgggtAATCTCCCTTACCAATC	HTv931
					3	gggagattACCCATATGTTGGCCCCTC	ctccacctccagaggcgcgcccCCATGGTCTGCCTTTTCCTC	HTv930
			123456	AtCENH3/MpLoop1	1	acgaccccctgcaggtcgacATGGCGAGAACCAAGCATCG	ctttgtccTATACTTCTCACTTCTCTTATG	HTv930	HTv1074
					2	gaagtataGGACAAAGTGTATCGAATAG	agagcttcAGCTGTCCAACGAGTG	HTv931
					3	ggacagctGAAGCTCTTGTTGCTC	ctccacctccagaggcgcgcccCCATGGTCTGCCTTTTCCTC	HTv930
			123456	AtCENH3/Mpα2	1	acgaccccctgcaggtcgacATGGCGAGAACCAAGCATCG	agggcttcAGCTGTCCAACGATTG	HTv930	HTv1176
					2	ggacagctGAAGCCCTTGTAGCTC	ctccacctccagaggcgcgcccCCATGGTCTGCCTTTTCCTC	HTv1071
			123456	AtCENH3/MpLoop2α3	1	acgaccccctgcaggtcgacATGGCGAGAACCAAGCATCG	acccgtttTGCATGGATAGCACAG	HTv930	HTv1177
					2	tccatgcaAAACGGGTGACAATCA	ctccacctccagaggcgcgcccCTGATTAACACCACGAATG	HTv931
			123456	MpCENH3/AtNTT	1	acgaccccctgcaggtcgacATGGCGAGAACCAAGCATCG	gtgccctgCCTGTATCGATAAGACTTC	HTv930	HTv1075
					2	gatacaggCAGGGCACGGTCGCATTG	ctccacctccagaggcgcgcccCTGATTAACACCACGAATG	HTv931
			123456	AtCENH3/MpNTT	1	acgaccccctgcaggtcgacATGGCCAGAAGGAAAAC	gttcctggTCTCGCCCTACGCCTAC	HTv931	HTv1069
					2	gggcgagaCCAGGAACCGTTGCTC	ctccacctccagaggcgcgcccCCATGGTCTGCCTTTTCCTC	HTv930
			123456	MpCENH3/AtCATD	1	acgaccccctgcaggtcgacATGGCCAGAAGGAAAAC	atatgggtAATCTCCCTTACCAATC	HTv931	HTv1077
					2	gggagattACCCATATGTTGGCCCCTC	acccgtttTGCATGGATAGCACAG	HTv930
					3	tccatgcaAAACGGGTGACAATCA	ctccacctccagaggcgcgcccCTGATTAACACCACGAATG	HTv931
			123456	MpCENH3/AtCATD+α3	1	acgaccccctgcaggtcgacATGGCCAGAAGGAAAAC	atatgggtAATCTCCCTTACCAATC	HTv931	HTv1076
					2	gggagattACCCATATGTTGGCCCCTC	ctccacctccagaggcgcgcccCCATGGTCTGCCTTTTCCTC	HTv930
			123456	AtCENH3/MpCATD	1	acgaccccctgcaggtcgacATGGCGAGAACCAAGCATCG	ctttgtccTATACTTCTCACTTCTCTTATG	HTv930	HTv1071
					2	gaagtataGGACAAAGTGTATCGAATAG	acacgtctAGCGTGTATAGCACAGAG	HTv931
					3	tacacgctAGACGTGTTACTCTAATGAG	ctccacctccagaggcgcgcccCCATGGTCTGCCTTTTCCTC	HTv930
			123456	MpCENH3/AtNTT+α2+Loop2α3	1	acgaccccctgcaggtcgacATGGCGAGAACCAAGCATCG	gtgccctgCCTGTATCGATAAGACTTC	HTv930	HTv1072
					2	gatacaggCAGGGCACGGTCGCATTG	agagcttcAGCTGTCCAACGAGTG	HTv931
					3	ggacagctGAAGCTCTTGTTGCTC	ctccacctccagaggcgcgcccCCATGGTCTGCCTTTTCCTC	HTv930
			123456	MpCENH3/AtLoopNα1	1	acgaccccctgcaggtcgacATGGCCAGAAGGAAAAC	tttgtctgCTTTTGATAATGACGAATC	HTv931	HTv1079
					2	atcaaaagCAGACAAACCTTCTTATTCC	ctttgtccTATACTTCTCACTTCTCTTATG	HTv930
					3	gaagtataGGACAAAGTGTATCGAATAG	ctccacctccagaggcgcgcccCTGATTAACACCACGAATG	HTv931
			123456	MpCENH3/AtLoop1	1	acgaccccctgcaggtcgacATGGCCAGAAGGAAAAC	atatgggtAATCTCCCTTACCAATC	HTv931	HTv1080
					2	gggagattACCCATATGTTGGCCCCTC	agggcttcAGCTGTCCAACGATTG	HTv930
					3	ggacagctGAAGCCCTTGTAGCTC	ctccacctccagaggcgcgcccCTGATTAACACCACGAATG	HTv931
			123456	MpCENH3/AtαN+LoopNα1+Loop1	1	acgaccccctgcaggtcgacATGGCCAGAAGGAAAAC	gttcctggTCTCGCCCTACGCCTAC	HTv930	HTv1078
					2	gggcgagaCCAGGAACCGTTGCTC	agggcttcAGCTGTCCAACGATTG	HTv931
					3	ggacagctGAAGCCCTTGTAGCTC	ctccacctccagaggcgcgcccCTGATTAACACCACGAATG	HTv930
			123456	MpCENH3/AtNTT+αN+LoopNα1	1	acgaccccctgcaggtcgacATGGCGAGAACCAAGCATCG	ctttgtccTATACTTCTCACTTCTCTTATG	HTv930	HTv1070
					2	gaagtataGGACAAAGTGTATCGAATAG	ctccacctccagaggcgcgcccCTGATTAACACCACGAATG	HTv931
			123456	MpCENH3/AtLoopNα1+α2+Loop2α3	1	acgaccccctgcaggtcgacATGGCCAGAAGGAAAAC	agagcttcAGCTGTCCAACGAGTG	HTv1079	HTv1178
					2	ggacagctGAAGCTCTTGTTGCTC	ctccacctccagaggcgcgcccCCATGGTCTGCCTTTTCCTC	HTv930
			123456	MpCENH3/AtLoopNα1+α2	1	acgaccccctgcaggtcgacATGGCCAGAAGGAAAAC	agagcttcAGCTGTCCAACGAGTG	HTv1079	HTv1179
					2	ggacagctGAAGCTCTTGTTGCTC	ctccacctccagaggcgcgcccCTGATTAACACCACGAATG	HTv1077
			I107QH3	AtCENH3I107Q	1	acgaccccctgcaggtcgacATGGCGAGAACCAAGCATCG	CACTTCTCTctgGAAACTGGCAGCCGGA	HTv930	HTv1292
					2	CAGTTTCcagAGAGAAGTGAGAAGTATAACCCA	ctccacctccagaggcgcgcccCCATGGTCTGCCTTTTCCTC	HTv930
			I107AMp	AtCENH3I107A	1	acgaccccctgcaggtcgacATGGCGAGAACCAAGCATCG	CACTTCTCTggcGAAACTGGCAGCCGGA	HTv930	HTv1293
					2	CAGTTTCgccAGAGAAGTGAGAAGTATAACCCA	ctccacctccagaggcgcgcccCCATGGTCTGCCTTTTCCTC	HTv930
			A137VMp	AtCENH3A137V	1	acgaccccctgcaggtcgacATGGCGAGAACCAAGCATCG	GTAATCTTCtacCGCCTCTTGAAGAGCAAC	HTv930	HTv1294
					2	CAAGAGGCGgtaGAAGATTACTTGGTTGGTTTG	ctccacctccagaggcgcgcccCCATGGTCTGCCTTTTCCTC	HTv930
			L141IMp	AtCENH3L141I	1	acgaccccctgcaggtcgacATGGCGAGAACCAAGCATCG	CAAACCAACaatGTAATCTTCTGCCGCCTCTTG	HTv930	HTv1296
					2	CAGAAGATTACattGTTGGTTTGTTCTCAGATTC	ctccacctccagaggcgcgcccCCATGGTCTGCCTTTTCCTC	HTv930
			G143HMp	AtCENH3G143H	1	acgaccccctgcaggtcgacATGGCGAGAACCAAGCATCG	TGAGAACAAatgAACCAAGTAATCTTCTGCC	HTv930	HTv1297
					2	ACTTGGTTcatTTGTTCTCAGATTCAATGCTC	ctccacctccagaggcgcgcccCCATGGTCTGCCTTTTCCTC	HTv930
			S148TH3/Mp	AtCENH3S148T	1	acgaccccctgcaggtcgacATGGCGAGAACCAAGCATCG	CAGAGCATtgtATCTGAGAACAAACCAACC	HTv930	HTv1298
					2	GTTCTCAGATacaATGCTCTGTGCTATCCA	ctccacctccagaggcgcgcccCCATGGTCTGCCTTTTCCTC	HTv930
Fig. 2, 3	pPZP211Ru*1	SalI/AscI, Gibson Assembly	Atgenomic	AtNASP, AT4G37210	1	cttgcatgcctgcaggtcgacGTCGGGAGAGAGTGAG	ctccacctccagaggcgcgcccAGAGGAGTTGCCATCTG	A. thaliana genomic DNA	HTv1051
Fig. 2	pPZP221Ru3*2	SalI/AscI, Gibson Assembly	At	AtNASP, AT4G37210	1	cttgcatgcctgcaggtcgacGTCGGGAGAGAGTGAG	CGCGGATTGAGATTTTTTC	HTv1051	HTv1487
					2	gaaaaaatctcaatccgcgATGGTTGAAGAATCAGCTTC	ctccacctccagaggcgcgcccAGAGGAGTTGCCATCTG	A. thaliana pollen cDNA
			Cr	Carub.0007s0340	1	cttgcatgcctgcaggtcgacGTCGGGAGAGAGTGAG	CGCGGATTGAGATTTTTTC	HTv1051	HTv1488
					2	gaaaaaatctcaatccgcgATGGTTGAAGAAGCAGCTTC	ctccacctccagaggcgcgcccAGAAGAGTTTCCATCTGCTTTG	C. rubella pollen cDNA
			Zm	Zm00001d007972	1	cttgcatgcctgcaggtcgacGTCGGGAGAGAGTGAG	CGCGGATTGAGATTTTTTC	HTv1051	HTv1489
					2	-	-	synthesized DNA (codon optimized), fragment 1: cagaaaaaatctcaatccgcgATGGCTTCATCATCCGAGAACGCCGCAGTCCCTCCCGAAGAAGAACCACAAGCGCCTCCTCCGCCAGACACTGAACCTACCGAGGCAGCTCCCGGCGAGGCGGAAGATGAGCCTCAAACATTGGAAAGAGCGCAGGAACTCTTTGACAGGGGGTCCAAAGCAATCGAAGATGAAGATTTCGTTGATGCAGTGGACTGTCTGTCAAGAGCGCTCGAAATCCGTGCGAGTCATTATGGAGAGCTAGCCCCCGAATGTGCATCAACCTACTTCAAGTACGGCTGCGCATTGCTGTACAAGGCCCAAGAAGAGTCTGACGTGCTTGGAAACGTAC…
			Mp	Mapoly0080s0039	1	cttgcatgcctgcaggtcgacGTCGGGAGAGAGTGAG	CGCGGATTGAGATTTTTTC	HTv1051	HTv1490
					2	aaaatctcaatccgcgATGCCCGCTATGGCAATCGTTC	ctccacctccagaggcgcgcccCGAAGCTCCTCCGAATC	M. polymorpha thalli cDNA
Fig. 4	pPZP211mT2*2	SalI/AscI, Gibson Assembly	At	AtNASP, AT4G37210	1	cttgcatgcctgcaggtcgacGTCGGGAGAGAGTGAG	ctccacctccagaggcgcgcccAGAGGAGTTGCCATCTG	HTv1487	HTv1806
			At(ΔN)	AtNASPΔN	1	cttgcatgcctgcaggtcgacGTCGGGAGAGAGTGAG	CGCGGATTGAGATTTTTTC	HTv1487	HTv1807
					2	aaaatctcaatccgcgATGGTTGCTGAGGAATTGAC	ctccacctccagaggcgcgcccAGAGGAGTTGCCATCTG	HTv1487
			At(ΔDE)	AtNASPΔDE	1	cttgcatgcctgcaggtcgacGTCGGGAGAGAGTGAG	TTGAGCCTTTGCCAGGAG	HTv1487	HTv1808
					2	ctggcaaaggctcaaTTGGATATGGCCTGGAA	ctccacctccagaggcgcgcccAGAGGAGTTGCCATCTG	HTv1487
			Mp	Mapoly0080s0039	1	cttgcatgcctgcaggtcgacGTCGGGAGAGAGTGAG	ctccacctccagaggcgcgcccCGAAGCTCCTCCGAATC	HTv1490	HTv1809
			At(NMp)	AtNASP/MpNASPN	1	cttgcatgcctgcaggtcgacGTCGGGAGAGAGTGAG	ATCAAACAACAGTGGCGGCAA	HTv1487	HTv1810
					2	aaaatctcaatccgcgATGCCCGCTATGGCAATCGTTC	ATCAAACAACAGTGGCGGCAA	HTv1490
					3	ccactgttgtttgatGCTGAGGAATTGACGGAG	ctccacctccagaggcgcgcccAGAGGAGTTGCCATCTG	HTv1487
			At(DEMp)	AtNASP/MpNASPDE	1	cttgcatgcctgcaggtcgacGTCGGGAGAGAGTGAG	TTGAGCCTTTGCCAGGAG	HTv1487	HTv1811
					2	ctggcaaaggctcaaGCAGAGTCTGAAGCATTG	ATCGCCTTCCTCCTCTTC	HTv1490
					3	gaggaggaaggcgatTTGGATATGGCCTGGAA	ctccacctccagaggcgcgcccAGAGGAGTTGCCATCTG	HTv1487
Fig. 5	pPZP211-p35SnY*1	SalI/AscI, Gibson Assembly	ASF1A	AT1G66740		acgaccccctgcaggtcgacATGAGTGCAATCAAAATCAC	ctccacctccagaggcgcgcccTGATTCCTCAGGTTTTG	A. thaliana genomic DNA	HTv1349
			AtNASP	AT4G37210		acgaccccctgcaggtcgacATGGTTGAAGAATCAGCTTC	ctccacctccagaggcgcgcccAGAGGAGTTGCCATCTG	A. thaliana pollen cDNA	HTv1350
	pPZP211-p35ScY-PNC*2	SalI/AscI, cut & paste (ligation)	H3.3	HTR8, AT5G10980		-	-	HTv1304	HTv1352
			AtCENH3	HTR12, AT1G01370		-	-	HTv930	HTv1353
			MpCENH3	Mapoly0089s0012		-	-	HTv931	HTv1354
			ZmCENH3	Zm00001d038533		-	-	HTv1306	HTv1355
			123456	AtCENH3/MpLoopNα1		-	-	HTv1073	HTv1356
			123456	AtCENH3/Mpα2		-	-	HTv1176	HTv1357
			123456	MpCENH3/AtLoopNα1		-	-	HTv1079	HTv1358
			123456	MpCENH3/AtLoopNα1+α2		-	-	HTv1179	HTv1359
			123456	MpCENH3/AtCATD+α3		-	-	HTv1076	HTv1361
			123456	MpCENH3/AtNTT+αN+LoopNα1		-	-	HTv1070	HTv1362
			123456	MpCENH3/AtNTT+α2+Loop2α3		-	-	HTv1078	HTv1363
			123456	MpCENH3/AtαN+LoopNα1+Loop1		-	-	HTv1072	HTv1364
	*1 Previously described vectors (Takeuchi and Higashiyama 2016).
	*2 Constructed in this study by inserting mRuby3 (Ru3), mTurquoise2 (mT2), or P2A-NLS-mCherry (PNC) into previously described vectors as names indicate.
